# Prokaryotic Single-Cell RNA Sequencing by *In Situ* Combinatorial Indexing

**DOI:** 10.1101/866244

**Authors:** Sydney B. Blattman, Wenyan Jiang, Panos Oikonomou, Saeed Tavazoie

**Author notes:** These authors contributed equally to this work (Sydney B. Blattman, Wenyan Jiang).

## Abstract

Despite longstanding appreciation of gene expression heterogeneity in isogenic bacterial populations, affordable and scalable technologies for studying single bacterial cells have been limited. While single-cell RNA sequencing (scRNA-seq) has revolutionized studies of transcriptional heterogeneity in diverse eukaryotic systems, application of scRNA-seq to prokaryotes has been hindered by their extremely low mRNA abundance, lack of mRNA polyadenylation, and thick cell walls. Here, we present Prokaryotic Expression-profiling by Tagging RNA *In Situ* and sequencing (PETRI-seq), a low-cost, high-throughput, prokaryotic scRNA-seq pipeline that overcomes these technical obstacles. PETRI-seq uses *in situ* combinatorial indexing to barcode transcripts from tens of thousands of cells in a single experiment. PETRI-seq captures single cell transcriptomes of Gram-negative and Gram-positive bacteria with high purity and low bias, with median capture rates >200 mRNAs/cell for exponentially growing *E. coli*. These characteristics enable robust discrimination of cell-states corresponding to different phases of growth. When applied to wild-type *S. aureus,* PETRI-seq revealed a rare sub-population of cells undergoing prophage induction. We anticipate broad utility of PETRI-seq in defining single-cell states and their dynamics in complex microbial communities.
