## Supplementary material for "Prokaryotic Single-Cell RNA Sequencing by *In Situ* Combinatorial Indexing": Table S3

### Sheet: Round 1 RT
1	/5Phos/GCCAGACAGAGAANNNNNN
2	/5Phos/GCCAGACCAGGAANNNNNN
3	/5Phos/GCCAGACTCCGAANNNNNN
4	/5Phos/GCCAGACGTTGAANNNNNN
5	/5Phos/GCCAGACCTACAANNNNNN
6	/5Phos/GCCAGACTGTCAANNNNNN
7	/5Phos/GCCAGACGCATAANNNNNN
8	/5Phos/GCCAGACAAGAGANNNNNN
9	/5Phos/GCCAGACTGCAGANNNNNN
10	/5Phos/GCCAGACGAACGANNNNNN
11	/5Phos/GCCAGACTTGTGANNNNNN
12	/5Phos/GCCAGACCGTTGANNNNNN
13	/5Phos/GCCAGACGGAACANNNNNN
14	/5Phos/GCCAGACCTCACANNNNNN
15	/5Phos/GCCAGACACTACANNNNNN
16	/5Phos/GCCAGACTAAGCANNNNNN
17	/5Phos/GCCAGACGAGTCANNNNNN
18	/5Phos/GCCAGACGCGATANNNNNN
19	/5Phos/GCCAGACATGGTANNNNNN
20	/5Phos/GCCAGACACACTANNNNNN
21	/5Phos/GCCAGACTACCTANNNNNN
22	/5Phos/GCCAGACTTGAAGNNNNNN
23	/5Phos/GCCAGACGACAAGNNNNNN
24	/5Phos/GCCAGACAGTAAGNNNNNN
25	/5Phos/GCCAGACACGTAGNNNNNN
26	/5Phos/GCCAGACCTCTAGNNNNNN
27	/5Phos/GCCAGACACAAGGNNNNNN
28	/5Phos/GCCAGACAATCGGNNNNNN
29	/5Phos/GCCAGACCAATGGNNNNNN
30	/5Phos/GCCAGACTATACGNNNNNN
31	/5Phos/GCCAGACATAGCGNNNNNN
32	/5Phos/GCCAGACTGATCGNNNNNN
33	/5Phos/GCCAGACAACTCGNNNNNN
34	/5Phos/GCCAGACCGAATGNNNNNN
35	/5Phos/GCCAGACTCCATGNNNNNN
36	/5Phos/GCCAGACGTTATGNNNNNN
37	/5Phos/GCCAGACCATGTGNNNNNN
38	/5Phos/GCCAGACTTACTGNNNNNN
39	/5Phos/GCCAGACTAGTTGNNNNNN
40	/5Phos/GCCAGACTCGCATNNNNNN
41	/5Phos/GCCAGACCGCAATNNNNNN
42	/5Phos/GCCAGACGCTAATNNNNNN
43	/5Phos/GCCAGACATCCATNNNNNN
44	/5Phos/GCCAGACCTGAGTNNNNNN
45	/5Phos/GCCAGACTTCGGTNNNNNN
46	/5Phos/GCCAGACGATGGTNNNNNN
47	/5Phos/GCCAGACAGACGTNNNNNN
48	/5Phos/GCCAGACCTTCTTNNNNNN
49	/5Phos/GCCAGAGACGGAANNNNNN
50	/5Phos/GCCAGAGCTCGAANNNNNN
51	/5Phos/GCCAGAGTCACAANNNNNN
52	/5Phos/GCCAGAGAACCAANNNNNN
53	/5Phos/GCCAGAGCGATAANNNNNN
54	/5Phos/GCCAGAGGTGTAANNNNNN
55	/5Phos/GCCAGAGAGAAGANNNNNN
56	/5Phos/GCCAGAGTCGAGANNNNNN
57	/5Phos/GCCAGAGGACAGANNNNNN
58	/5Phos/GCCAGAGCTTAGANNNNNN
59	/5Phos/GCCAGAGAATGGANNNNNN
60	/5Phos/GCCAGAGTTCCGANNNNNN
61	/5Phos/GCCAGAGCAGTGANNNNNN
62	/5Phos/GCCAGAGCCAACANNNNNN
63	/5Phos/GCCAGAGATGACANNNNNN
64	/5Phos/GCCAGAGTGTACANNNNNN
65	/5Phos/GCCAGAGGTACCANNNNNN
66	/5Phos/GCCAGAGTACTCANNNNNN
67	/5Phos/GCCAGAGCGCATANNNNNN
68	/5Phos/GCCAGAGTAGGTANNNNNN
69	/5Phos/GCCAGAGCCTGTANNNNNN
70	/5Phos/GCCAGAGCAACTANNNNNN
71	/5Phos/GCCAGAGAGGCTANNNNNN
72	/5Phos/GCCAGAGACCTTANNNNNN
73	/5Phos/GCCAGAGAAGAAGNNNNNN
74	/5Phos/GCCAGAGCCTAAGNNNNNN
75	/5Phos/GCCAGAGTGAGAGNNNNNN
76	/5Phos/GCCAGAGATACAGNNNNNN
77	/5Phos/GCCAGAGGATCAGNNNNNN
78	/5Phos/GCCAGAGAGCTAGNNNNNN
79	/5Phos/GCCAGAGATCAGGNNNNNN
80	/5Phos/GCCAGAGTAACGGNNNNNN
81	/5Phos/GCCAGAGGTATGGNNNNNN
82	/5Phos/GCCAGAGACATCGNNNNNN
83	/5Phos/GCCAGAGTTGTCGNNNNNN
84	/5Phos/GCCAGAGCATTCGNNNNNN
85	/5Phos/GCCAGAGGCAATGNNNNNN
86	/5Phos/GCCAGAGTGGATGNNNNNN
87	/5Phos/GCCAGAGCTAGTGNNNNNN
88	/5Phos/GCCAGAGAACGTGNNNNNN
89	/5Phos/GCCAGAGTCTCTGNNNNNN
90	/5Phos/GCCAGAGACCAATNNNNNN
91	/5Phos/GCCAGAGCATGATNNNNNN
92	/5Phos/GCCAGAGTCTGGTNNNNNN
93	/5Phos/GCCAGAGCTACGTNNNNNN
94	/5Phos/GCCAGAGAAGCGTNNNNNN
95	/5Phos/GCCAGAGTGCTGTNNNNNN
96	/5Phos/GCCAGAGTAGACTNNNNNN

### Sheet: Round 2 Ligation
1	/5Phos/GCTTCGCGACCTTACCTCCTAC
2	/5Phos/GCTTCGCAGAGTGACCTCCTAC
3	/5Phos/GCTTCGCTGACTCACCTCCTAC
4	/5Phos/GCTTCGCGCCTGTACCTCCTAC
5	/5Phos/GCTTCGCGTAGTCACCTCCTAC
6	/5Phos/GCTTCGCTGGCGAACCTCCTAC
7	/5Phos/GCTTCGCGCTGCTACCTCCTAC
8	/5Phos/GCTTCGCACCAGAACCTCCTAC
9	/5Phos/GCTTCGCGGTTCAACCTCCTAC
10	/5Phos/GCTTCGCGGACAGACCTCCTAC
11	/5Phos/GCTTCGCCATGGTACCTCCTAC
12	/5Phos/GCTTCGCACGGAGACCTCCTAC
13	/5Phos/GCTTCGCCTAACGACCTCCTAC
14	/5Phos/GCTTCGCTCCGTAACCTCCTAC
15	/5Phos/GCTTCGCCACTCAACCTCCTAC
16	/5Phos/GCTTCGCCAGAGAACCTCCTAC
17	/5Phos/GCTTCGCTGCACTACCTCCTAC
18	/5Phos/GCTTCGCATGAGGACCTCCTAC
19	/5Phos/GCTTCGCACGCGTACCTCCTAC
20	/5Phos/GCTTCGCATCGCCACCTCCTAC
21	/5Phos/GCTTCGCGTCGAGACCTCCTAC
22	/5Phos/GCTTCGCTTGACCACCTCCTAC
23	/5Phos/GCTTCGCTCAAGGACCTCCTAC
24	/5Phos/GCTTCGCAGTCCTACCTCCTAC
25	/5Phos/GCTTCGCATCCTGACCTCCTAC
26	/5Phos/GCTTCGCAGGACAACCTCCTAC
27	/5Phos/GCTTCGCCACGTCACCTCCTAC
28	/5Phos/GCTTCGCGCTTAGACCTCCTAC
29	/5Phos/GCTTCGCGCCAACACCTCCTAC
30	/5Phos/GCTTCGCTTCGGTACCTCCTAC
31	/5Phos/GCTTCGCGAGAAGACCTCCTAC
32	/5Phos/GCTTCGCCAGTTGACCTCCTAC
33	/5Phos/GCTTCGCTCAGACACCTCCTAC
34	/5Phos/GCTTCGCCTTGACACCTCCTAC
35	/5Phos/GCTTCGCCCGGTTACCTCCTAC
36	/5Phos/GCTTCGCGATGTGACCTCCTAC
37	/5Phos/GCTTCGCCTGGCAACCTCCTAC
38	/5Phos/GCTTCGCGAACCAACCTCCTAC
39	/5Phos/GCTTCGCCAAGAGACCTCCTAC
40	/5Phos/GCTTCGCGCTCGAACCTCCTAC
41	/5Phos/GCTTCGCCGCATAACCTCCTAC
42	/5Phos/GCTTCGCCGGAACACCTCCTAC
43	/5Phos/GCTTCGCCCTTGCACCTCCTAC
44	/5Phos/GCTTCGCCCACATACCTCCTAC
45	/5Phos/GCTTCGCCAACGCACCTCCTAC
46	/5Phos/GCTTCGCCCAATCACCTCCTAC
47	/5Phos/GCTTCGCCGTAGGACCTCCTAC
48	/5Phos/GCTTCGCTGTGAGACCTCCTAC
49	/5Phos/GCTTCGCACTGGTTCCTCCTAC
50	/5Phos/GCTTCGCAAGCGATCCTCCTAC
51	/5Phos/GCTTCGCGGCCATTCCTCCTAC
52	/5Phos/GCTTCGCAACGAGTCCTCCTAC
53	/5Phos/GCTTCGCACCATCTCCTCCTAC
54	/5Phos/GCTTCGCCATTGGTCCTCCTAC
55	/5Phos/GCTTCGCGAGTCATCCTCCTAC
56	/5Phos/GCTTCGCCGCTAATCCTCCTAC
57	/5Phos/GCTTCGCATCCACTCCTCCTAC
58	/5Phos/GCTTCGCGATCAGTCCTCCTAC
59	/5Phos/GCTTCGCAGAGACTCCTCCTAC
60	/5Phos/GCTTCGCGCACAATCCTCCTAC
61	/5Phos/GCTTCGCGTGTAGTCCTCCTAC
62	/5Phos/GCTTCGCAGCTCGTCCTCCTAC
63	/5Phos/GCTTCGCAGGCAGTCCTCCTAC
64	/5Phos/GCTTCGCCAAGCATCCTCCTAC
65	/5Phos/GCTTCGCTCCACATCCTCCTAC
66	/5Phos/GCTTCGCTAGAGGTCCTCCTAC
67	/5Phos/GCTTCGCGTCAGGTCCTCCTAC
68	/5Phos/GCTTCGCCGAGGTTCCTCCTAC
69	/5Phos/GCTTCGCAGTCGCTCCTCCTAC
70	/5Phos/GCTTCGCGAGGACTCCTCCTAC
71	/5Phos/GCTTCGCTGCAACTCCTCCTAC
72	/5Phos/GCTTCGCGTAACCTCCTCCTAC
73	/5Phos/GCTTCGCATCGGATCCTCCTAC
74	/5Phos/GCTTCGCTAACCGTCCTCCTAC
75	/5Phos/GCTTCGCCCTGAATCCTCCTAC
76	/5Phos/GCTTCGCCACCTGTCCTCCTAC
77	/5Phos/GCTTCGCCCGTGATCCTCCTAC
78	/5Phos/GCTTCGCGGTAGTTCCTCCTAC
79	/5Phos/GCTTCGCCGTATCTCCTCCTAC
80	/5Phos/GCTTCGCGTTGCATCCTCCTAC
81	/5Phos/GCTTCGCAAGACCTCCTCCTAC
82	/5Phos/GCTTCGCTGGTCTTCCTCCTAC
83	/5Phos/GCTTCGCTACCGTTCCTCCTAC
84	/5Phos/GCTTCGCTCTGCCTCCTCCTAC
85	/5Phos/GCTTCGCCCGAAGTCCTCCTAC
86	/5Phos/GCTTCGCCTCGCTTCCTCCTAC
87	/5Phos/GCTTCGCAGGTTCTCCTCCTAC
88	/5Phos/GCTTCGCTCTCGGTCCTCCTAC
89	/5Phos/GCTTCGCGGCGTATCCTCCTAC
90	/5Phos/GCTTCGCAGAAGGTCCTCCTAC
91	/5Phos/GCTTCGCACGGCATCCTCCTAC
92	/5Phos/GCTTCGCCTGAGCTCCTCCTAC
93	/5Phos/GCTTCGCATGGTGTCCTCCTAC
94	/5Phos/GCTTCGCCGATCCTCCTCCTAC
95	/5Phos/GCTTCGCCCAACTTCCTCCTAC
96	/5Phos/GCTTCGCGTGCTCTCCTCCTAC

### Sheet: Round 3 Ligation
1	AGAATACACGACGCTCTTCCGATCTNNNNNNNGTGTGAAGGTCCTTG
2	AGAATACACGACGCTCTTCCGATCTNNNNNNNTTGGTGAGGTCCTTG
3	AGAATACACGACGCTCTTCCGATCTNNNNNNNGTCACAAGGTCCTTG
4	AGAATACACGACGCTCTTCCGATCTNNNNNNNGCGATAAGGTCCTTG
5	AGAATACACGACGCTCTTCCGATCTNNNNNNNTACAGCAGGTCCTTG
6	AGAATACACGACGCTCTTCCGATCTNNNNNNNTAGGCAAGGTCCTTG
7	AGAATACACGACGCTCTTCCGATCTNNNNNNNAACGTGAGGTCCTTG
8	AGAATACACGACGCTCTTCCGATCTNNNNNNNGGTTCAAGGTCCTTG
9	AGAATACACGACGCTCTTCCGATCTNNNNNNNGAGAAGAGGTCCTTG
10	AGAATACACGACGCTCTTCCGATCTNNNNNNNCGCGATAGGTCCTTG
11	AGAATACACGACGCTCTTCCGATCTNNNNNNNAAGTCGAGGTCCTTG
12	AGAATACACGACGCTCTTCCGATCTNNNNNNNCCAGCTAGGTCCTTG
13	AGAATACACGACGCTCTTCCGATCTNNNNNNNCCGAATAGGTCCTTG
14	AGAATACACGACGCTCTTCCGATCTNNNNNNNTCAGGAAGGTCCTTG
15	AGAATACACGACGCTCTTCCGATCTNNNNNNNGACGGAAGGTCCTTG
16	AGAATACACGACGCTCTTCCGATCTNNNNNNNCACACGAGGTCCTTG
17	AGAATACACGACGCTCTTCCGATCTNNNNNNNATGAGGAGGTCCTTG
18	AGAATACACGACGCTCTTCCGATCTNNNNNNNCTGCAGAGGTCCTTG
19	AGAATACACGACGCTCTTCCGATCTNNNNNNNACCAGAAGGTCCTTG
20	AGAATACACGACGCTCTTCCGATCTNNNNNNNATAGCGAGGTCCTTG
21	AGAATACACGACGCTCTTCCGATCTNNNNNNNGTGGCTAGGTCCTTG
22	AGAATACACGACGCTCTTCCGATCTNNNNNNNGGACAGAGGTCCTTG
23	AGAATACACGACGCTCTTCCGATCTNNNNNNNCGTAGCAGGTCCTTG
24	AGAATACACGACGCTCTTCCGATCTNNNNNNNGAGCGTAGGTCCTTG
25	AGAATACACGACGCTCTTCCGATCTNNNNNNNCGTCCTAGGTCCTTG
26	AGAATACACGACGCTCTTCCGATCTNNNNNNNCCTACAAGGTCCTTG
27	AGAATACACGACGCTCTTCCGATCTNNNNNNNTCCATGAGGTCCTTG
28	AGAATACACGACGCTCTTCCGATCTNNNNNNNTGGAACAGGTCCTTG
29	AGAATACACGACGCTCTTCCGATCTNNNNNNNACAACCAGGTCCTTG
30	AGAATACACGACGCTCTTCCGATCTNNNNNNNCCATTCAGGTCCTTG
31	AGAATACACGACGCTCTTCCGATCTNNNNNNNCAGAGAAGGTCCTTG
32	AGAATACACGACGCTCTTCCGATCTNNNNNNNTGGTCTAGGTCCTTG
33	AGAATACACGACGCTCTTCCGATCTNNNNNNNAGAGACAGGTCCTTG
34	AGAATACACGACGCTCTTCCGATCTNNNNNNNTCACACAGGTCCTTG
35	AGAATACACGACGCTCTTCCGATCTNNNNNNNCACTACAGGTCCTTG
36	AGAATACACGACGCTCTTCCGATCTNNNNNNNGGTGTTAGGTCCTTG
37	AGAATACACGACGCTCTTCCGATCTNNNNNNNGGCTTGAGGTCCTTG
38	AGAATACACGACGCTCTTCCGATCTNNNNNNNGAATGGAGGTCCTTG
39	AGAATACACGACGCTCTTCCGATCTNNNNNNNGTAGGCAGGTCCTTG
40	AGAATACACGACGCTCTTCCGATCTNNNNNNNTCTCCGAGGTCCTTG
41	AGAATACACGACGCTCTTCCGATCTNNNNNNNAGCTCCAGGTCCTTG
42	AGAATACACGACGCTCTTCCGATCTNNNNNNNCCTGACAGGTCCTTG
43	AGAATACACGACGCTCTTCCGATCTNNNNNNNGGAAGAAGGTCCTTG
44	AGAATACACGACGCTCTTCCGATCTNNNNNNNATCCGCAGGTCCTTG
45	AGAATACACGACGCTCTTCCGATCTNNNNNNNGCCTGTAGGTCCTTG
46	AGAATACACGACGCTCTTCCGATCTNNNNNNNTGGCGAAGGTCCTTG
47	AGAATACACGACGCTCTTCCGATCTNNNNNNNGCAGTGAGGTCCTTG
48	AGAATACACGACGCTCTTCCGATCTNNNNNNNGAACCAAGGTCCTTG
49	AGAATACACGACGCTCTTCCGATCTNNNNNNNTAGGAGTGGTCCTTG
50	AGAATACACGACGCTCTTCCGATCTNNNNNNNCTGGACTGGTCCTTG
51	AGAATACACGACGCTCTTCCGATCTNNNNNNNGTTCGCTGGTCCTTG
52	AGAATACACGACGCTCTTCCGATCTNNNNNNNTTGCCTTGGTCCTTG
53	AGAATACACGACGCTCTTCCGATCTNNNNNNNATCACCTGGTCCTTG
54	AGAATACACGACGCTCTTCCGATCTNNNNNNNAATGCCTGGTCCTTG
55	AGAATACACGACGCTCTTCCGATCTNNNNNNNGGAATGTGGTCCTTG
56	AGAATACACGACGCTCTTCCGATCTNNNNNNNGCGGATTGGTCCTTG
57	AGAATACACGACGCTCTTCCGATCTNNNNNNNCTGTGGTGGTCCTTG
58	AGAATACACGACGCTCTTCCGATCTNNNNNNNCGATCCTGGTCCTTG
59	AGAATACACGACGCTCTTCCGATCTNNNNNNNTAAGGCTGGTCCTTG
60	AGAATACACGACGCTCTTCCGATCTNNNNNNNGCCACTTGGTCCTTG
61	AGAATACACGACGCTCTTCCGATCTNNNNNNNGGCCATTGGTCCTTG
62	AGAATACACGACGCTCTTCCGATCTNNNNNNNACGAGTTGGTCCTTG
63	AGAATACACGACGCTCTTCCGATCTNNNNNNNCGAGGTTGGTCCTTG
64	AGAATACACGACGCTCTTCCGATCTNNNNNNNTTCTGCTGGTCCTTG
65	AGAATACACGACGCTCTTCCGATCTNNNNNNNCAGGCTTGGTCCTTG
66	AGAATACACGACGCTCTTCCGATCTNNNNNNNTCCGGTTGGTCCTTG
67	AGAATACACGACGCTCTTCCGATCTNNNNNNNATGGCATGGTCCTTG
68	AGAATACACGACGCTCTTCCGATCTNNNNNNNTGCGTGTGGTCCTTG
69	AGAATACACGACGCTCTTCCGATCTNNNNNNNGCGTTGTGGTCCTTG
70	AGAATACACGACGCTCTTCCGATCTNNNNNNNGGTGAATGGTCCTTG
71	AGAATACACGACGCTCTTCCGATCTNNNNNNNGAGAGCTGGTCCTTG
72	AGAATACACGACGCTCTTCCGATCTNNNNNNNACTCTGTGGTCCTTG
73	AGAATACACGACGCTCTTCCGATCTNNNNNNNGATCCTTGGTCCTTG
74	AGAATACACGACGCTCTTCCGATCTNNNNNNNAGCCGATGGTCCTTG
75	AGAATACACGACGCTCTTCCGATCTNNNNNNNACCGACTGGTCCTTG
76	AGAATACACGACGCTCTTCCGATCTNNNNNNNAACAGGTGGTCCTTG
77	AGAATACACGACGCTCTTCCGATCTNNNNNNNAGGATCTGGTCCTTG
78	AGAATACACGACGCTCTTCCGATCTNNNNNNNGCACGTTGGTCCTTG
79	AGAATACACGACGCTCTTCCGATCTNNNNNNNGAGCAATGGTCCTTG
80	AGAATACACGACGCTCTTCCGATCTNNNNNNNGGTACCTGGTCCTTG
81	AGAATACACGACGCTCTTCCGATCTNNNNNNNCTAGTGTGGTCCTTG
82	AGAATACACGACGCTCTTCCGATCTNNNNNNNTCAGCGTGGTCCTTG
83	AGAATACACGACGCTCTTCCGATCTNNNNNNNTGGAGGTGGTCCTTG
84	AGAATACACGACGCTCTTCCGATCTNNNNNNNCGCTAGTGGTCCTTG
85	AGAATACACGACGCTCTTCCGATCTNNNNNNNCTGCTATGGTCCTTG
86	AGAATACACGACGCTCTTCCGATCTNNNNNNNTCGACATGGTCCTTG
87	AGAATACACGACGCTCTTCCGATCTNNNNNNNAGGCAGTGGTCCTTG
88	AGAATACACGACGCTCTTCCGATCTNNNNNNNACATGGTGGTCCTTG
89	AGAATACACGACGCTCTTCCGATCTNNNNNNNACGTCCTGGTCCTTG
90	AGAATACACGACGCTCTTCCGATCTNNNNNNNCAGTTCTGGTCCTTG
91	AGAATACACGACGCTCTTCCGATCTNNNNNNNCAACGGTGGTCCTTG
92	AGAATACACGACGCTCTTCCGATCTNNNNNNNCGCACATGGTCCTTG
93	AGAATACACGACGCTCTTCCGATCTNNNNNNNGGTTGGTGGTCCTTG
94	AGAATACACGACGCTCTTCCGATCTNNNNNNNCCAGAATGGTCCTTG
95	AGAATACACGACGCTCTTCCGATCTNNNNNNNCTTCCGTGGTCCTTG
96	AGAATACACGACGCTCTTCCGATCTNNNNNNNGCATACTGGTCCTTG
