## Supplementary material for "Prokaryotic Single-Cell RNA Sequencing by *In Situ* Combinatorial Indexing": Table S4

### Sheet: Table S4
Library Name	Cell Types	Total RNA Threshold	Number of Cells	Figures	Technical Notes	Threshold Reads Per UMI (see S4D for example of threshold, reads must be greater than threshold for UMI to be counted)	UMI Duplication Rate	Total Number of Reads	Total Number of Reads with Barcodes	Mean Total Reads Per Cell (above UMI threshold)	Mean Uniquely Aligned Reads Per Cell (Sense Only)**	Original Library Name (for GEO files and Table S6)
Primary Libraries
1.06SaEc	RFP exponential E. coli, GFP exponential E. coli, Exponential S. aureus	E. coli: 20, S. aureus: 20	E. coli: 1156, S. aureus: 13787	2B, 2C, 2D, 2E, 2F "library 1", S4C, S4D, S4E, S4F, S4G, S5A, S5B, S5C, S5D, S5E, S5F, S6A, S6B, S6D, S6E, S6G, S13A, S13B, S13D, S13E	Original PETRI-seq	3	0.94	55203627	39842307	S. aureus: 1800, E. coli: 8505	S. aureus: 1234 (68.5%), E. coli: 5516 (64.8%)	SB346
1.10	RFP stationary E. coli, GFP exponential E. coli	E. coli: 20	Exponential E. coli: 4878, Stationary E. coli: 2509	2F "library 2", 3B, S5I, S5J, S8A, S8C, S8D, S8E, S8F, S11A, S11B, S11C, S11D	Original PETRI-seq	1	0.94	60845350	43378792	E. coli: 3459	E. coli: 2478 (71.6% of total)	SB394A
2.01	exponential wild-type E. coli, stationary wild-type E. coli, exponential S. aureus	E. coli: 128, S. aureus: 32	Exponential E. coli: 3540, Stationary E. coli: 5586	3D, 3E, 3F, S7A, S9D (bottom), S9E, S9F, S9G, S9H, S9I, S10B, S10C, S11A, S11B, S11C, S11D, S12A, S12B, S12C, S12D, S14A, S14B	Optimized PETRI-seq; exponential E. coli in columns 1-6 and stationary in columns 7-12 of RT plate (barcodes 7-12, 19-24, 31-36, etc.)	0	0.8	73793987	54007903	S. aureus: 1423, Exponential E. coli: 8823, Stationary E. coli: 3026	S. aureus: 933 (65.5%), Exponential E. coli: 5574 (63.2%), Stationary E. coli: 1985 (65.6%)	SB442
Supporting Libraries
1.06	RFP stationary E. coli, GFP exponential E. coli	E. coli: 20	Exponential E. coli: 1551, Stationary E. coli: 1173	S8B
1.06SaEc-replicate	RFP exponential E. coli, GFP exponential E. coli, Exponential S. aureus	E. coli: 20, S. aureus: 20		2D, 2E, 2F "library 1"	Additional lysate from the same barcoding as 1.06SaEc; included "RT cleanup" (methods)	3						SB345
1.08	exponential wild-type E. coli	E. coli: 20		S3N, S3O, S9C	10x higher RT primer, 5x Round 2 ligation primer, 3.5x Round 3 ligation primer, 2 hour RT (see methods); paired libraries were prepared either with second strand synthesis (shown in S9C) or tempate switch	0						J633-1
1.12	RFP stationary E. coli, GFP exponential E. coli	E. coli: 20		S9A	During round 3 ligation, plate was split with either 1x or 4x concentrated primers	4						SB407
1.12det	exponential wild-type E. coli, stationary wild-type E. coli	E. coli: 20		S9B	Stationary and exponential cells prepared separately and barcoded separately during RT (A-D: exponential, F-H: stationary)	2						SB420
2.01no_det	exponential wild-type E. coli, stationary wild-type E. coli, exponential S. aureus	E. coli: 128, S. aureus: 32		S9D (top), S10A	Same as 2.01 but no detergent added; exponential E. coli in columns 1-6 and stationary in columns 7-12 of RT plate (barcodes 7-12, 19-24, 31-36, etc.)	1						SB448
											** ~20% of reads with barcodes were removed during adapter trimming and thus were not aligned; also, ~17% of aligned reads were aligned anti-sense or ambiguously (equally well to multiple species or genes)
