## Supplementary material for "Prokaryotic Single-Cell RNA Sequencing by *In Situ* Combinatorial Indexing": Table S5

### Sheet: Figure_S3
Panel	Statistical Test	n	T	P-value	Means	Standard Deviations
A	unpaired 2-sided t-test	3	4.4	0.02	Without media: 3.1, With media: 1	Without media: 0.70, With media: 0.44
D	unpaired 2-sided t-test	2	1.2	0.4	Ethanol: 1.9, No Ethanol: 1.4	Ethanol: 0.18, No Ethanol: 0.58
E	unpaired 2-sided t-test	3	10.2	0.004	Lysozyme: 5.3, No Lysozyme: 1	Lysozyme: 0.69, No Lysozyme: 0.26
F	unpaired 2-sided t-test	8	2.3	0.035	DNase: 1, No DNase: 422	DNase: 0.15, No DNase: 511
G	unpaired 2-sided t-test	2	0.23	0.84	RT After No DNase: 1.0, RT After DNase Inact.: 1.0	RT After No DNase: 0.033, RT After DNase Inact.: 0.24
L	unpaired 2-sided t-test	3	8.86	0.001	30-base: 0.76, 16-base: 1.13	30-base: 0.04, 16-base: 0.06
M	unpaired 2-sided t-test	4	0.41	0.69	AMPure: 1.1, Unpurified: 1.0	AMPure: 0.19, Unpurified: 0.14
N	2-sided mann whitney u	10000	na	<1E-300	Template Switch: 3.9, Second Strand: 11.6	Template Switch: 4.4, Second Strand: 15.5
O	2-sided mann whitney u	10000	na	<1E-300	Template Switch: 3.8, Second Strand: 9.7	Template Switch: 3.8, Second Strand: 8.8

### Sheet: Figure_S8
Table S5: Supplementary Statistical Data for Figure S3 and Figure S8
Operon/GO Term	Spearman's rho (correlation with PC1)	p-value
GO:0008652	-0.218535	1.4e-80
GO:0005840	0.35	3.2e-117
dps	-0.13	1e-29
rpoS	-0.03	0.0032
oppABCDF	-0.4	<1E-30
gatYZABCD	-0.38	<1E-30
adhE	-0.35	<1E-30
ompC	-0.28	<1E-30
zinT	-0.33	<1E-30
focA-pflB	-0.27	<1E-30
thrLABC	-0.23	<1E-30
dppABCDF	-0.24	<1E-30
frdABCD	-0.25	<1E-30
fruBKA	-0.25	<1E-30
metE	-0.24	<1E-30
manXYZ	-0.2	<1E-30
nirBDC-cysG	-0.22	<1E-30
cydAB	-0.19	<1E-30
ykgMO	-0.2	<1E-30
sdaCB	0.31	<1E-30
metY-rimP-nusA-infB-rbfA-truB-rpsO-pnp	0.31	<1E-30
fecABCDE	0.3	<1E-30
rpsF-priB-rpsR-rplI	0.35	<1E-30
tff-rpsB-tsf	0.35	<1E-30
groSL	0.37	<1E-30
dnaK-tpke11-dnaJ	0.38	<1E-30
cyoABCDE	0.4	<1E-30
cmk-rpsA-ihfB	0.44	<1E-30
rpsMKD-rpoA-rplQ	0.42	<1E-30
rpsLG-fusA-tufA	0.43	<1E-30
rplKAJL-rpoBC	0.44	<1E-30
pdhR-aceEF-lpd	0.5	<1E-30
rpsJ-rplCDWB-rpsS-rplV-rpsC-rplP-rpmC-rpsQ	0.53	<1E-30
rplNXE-rpsNH-rplFR-rpsE-rpmD-rplO-secY-rpmJ	0.58	<1E-30
* FDR < 0.01 for all operons/GO terms shown
